# Global mapping of RNA-chromatin contacts reveals a proximity-dominated connectivity model for ncRNA-gene interactions

**DOI:** 10.1101/2022.09.02.506418

**Authors:** Charles Limouse, Owen K. Smith, David Jukam, Kelsey A. Fryer, William J. Greenleaf, Aaron F. Straight

## Abstract

Non-coding RNAs (ncRNAs) are transcribed throughout the genome and provide regulatory inputs to gene expression through their interaction with chromatin. Yet, the genomic targets and functions of most ncRNAs are unknown. Here we use chromatin-associated RNA sequencing (ChAR-seq) to map the global network of ncRNA interactions with chromatin in human embryonic stem cells, and the dynamic changes in interactions during differentiation into definitive endoderm. We uncover general principles governing the organization of the RNA-chromatin interactome, demonstrating that nearly all ncRNAs exclusively interact with genes in close three-dimensional proximity to their locus, and provide a model predicting the interactome. We uncover RNAs that interact with many loci across the genome, and unveil thousands of unannotated RNAs that dynamically interact with chromatin. By relating the dynamics of the interactome to changes in gene expression, we demonstrate that activation or repression of individual genes is unlikely to be controlled by a single ncRNA.
