## Supplementary Tables for "Global mapping of RNA-chromatin contacts reveals a proximity-dominated connectivity model for ncRNA-gene interactions": supptable10_gencodeTypesGrouping.xlsx

### Sheet: type
type_gencode	type	subtype
IG_C_pseudogene	other	other
snoRNA	ncRNA	snoRNA
translated_processed_pseudogene	ncRNA	pseudogene
Mt_tRNA	ncRNA	ncRNA
TR_V_pseudogene	other	other
rRNA_pseudogene	ncRNA	pseudogene
IG_V_gene	other	other
scRNA	lncRNA	lncRNA
sense_intronic	lncRNA	lncRNA
TEC	ncRNA	TEC
macro_lncRNA	lncRNA	lncRNA
TR_V_gene	other	other
unprocessed_pseudogene	ncRNA	pseudogene
IG_J_gene	other	other
antisense	lncRNA	lncRNA
3prime_overlapping_ncRNA	lncRNA	lncRNA
ribozyme	ncRNA	ncRNA
transcribed_unitary_pseudogene	ncRNA	pseudogene
rRNA	ncRNA	ncRNA
TR_C_gene	other	other
Mt_rRNA	ncRNA	ncRNA
snRNA	ncRNA	snRNA
bidirectional_promoter_lncRNA	lncRNA	lncRNA
scaRNA	ncRNA	snoRNA
non_coding	lncRNA	lncRNA
miRNA	ncRNA	miRNA
transcribed_processed_pseudogene	ncRNA	pseudogene
IG_V_pseudogene	other	other
sRNA	ncRNA	ncRNA
unitary_pseudogene	ncRNA	pseudogene
lincRNA	lncRNA	lncRNA
processed_transcript	lncRNA	lncRNA
misc_RNA	lncRNA	lncRNA
pseudogene	ncRNA	pseudogene
protein_coding	mRNA	mRNA
sense_overlapping	lncRNA	lncRNA
transcribed_unprocessed_pseudogene	ncRNA	pseudogene
polymorphic_pseudogene	ncRNA	pseudogene
IG_C_gene	other	other
TR_J_gene	other	other
vaultRNA	ncRNA	ncRNA
processed_pseudogene	ncRNA	pseudogene

### Sheet: gene_rename
name	new_name
RF00100	7SK
AL355075.4	RPPH1
